# Network-based estimation of therapeutic efficacy and adverse reaction potential for prioritisation of anti-cancer drug combinations

**DOI:** 10.1101/2024.09.17.613439

**Authors:** Arindam Ghosh, Vittorio Fortino

## Abstract

Drug combinations, although a key therapeutic agent against cancer, are yet to reach their full applicability potential due to the challenges involved in the identification of effective and safe drug pairs. *In vitro* or *in vivo* screening would have been the optimal approach if combinatorial explosion was not an issue. *In silico* methods, on the other hand, can enable rapid screening of drug pairs to prioritise for experimental validation. Here we present a novel network medicine approach that systematically models the proximity of drug targets to disease-associated genes and adverse effect-associated genes, through the combination of network propagation algorithm and gene set enrichment analysis. The proposed approach is applied in the context of identifying effective drug combinations for cancer treatment starting from a training set of drug combinations curated from DrugComb and DrugBank databases. We observed that effective drug combinations usually enrich disease-related gene sets while adverse drug combinations enrich adverse-effect gene sets. We use this observation to systematically train classifiers distinguishing drug combinations with higher therapeutic effects and no known adverse reaction from combinations with lower therapeutic effects and potential adverse reactions in six cancer types. The approach is tested and validated using drug combinations curated from *in vitro* screening data and clinical reports. Trained classification models are also used to identify novel potential anti-cancer drug combinations for experimental validation. We believe our framework would be a key addition to the anti-cancer drug combination identification pipeline by enabling rapid yet robust estimation of therapeutic efficacy or adverse reaction potential.
