## Supplementary material for "Network-based estimation of therapeutic efficacy and adverse reaction potential for prioritisation of anti-cancer drug combinations": Supplementary_FIle_2.csv

Disease	Feature	W	p-val
BreastCancer	[DISEASE] Invasive Breast Carcinoma (BRCA) [Intogen]	3291	5.52653365516597e-13
BreastCancer	[DISEASE] inflammatory breast carcinoma (EFO_1000984) [OpenTargets_literature]	3172	3.61366697283987e-11
BreastCancer	[DISEASE] Breast adenocarcinoma (C0858252) [DisGeNET_curated]	3101	3.70577780470379e-10
BreastCancer	[DISEASE] triple-negative breast cancer (EFO_0005537) [OpenTargets_literature]	2968	2.06414423501577e-08
BreastCancer	[DISEASE] breast adenocarcinoma (EFO_0000304) [OpenTargets_SM]	2958	2.74330157196e-08
BreastCancer	[DISEASE] breast ductal carcinoma in situ (EFO_0000432) [OpenTargets_literature]	2677	2.96645945032817e-05
BreastCancer	[ADR] Chemical and Drug Induced Liver Injury (MESH:D056486) [CTD]	1088	3.09613832348854e-05
BreastCancer	[DISEASE] Breast carcinoma (EFO_0000305) [ThETA]	2664	3.91080305416143e-05
BreastCancer	[DISEASE] breast cancer (MONDO_0007254) [OpenTargets_GA]	2648	5.4644221137738e-05
BreastCancer	[DISEASE] breast carcinoma (EFO_0000305) [OpenTargets_literature]	2544	0.000359924
BreastCancer	[ADR] Adverse reaction (08.06.01.018) [ADReCS]	1246	0.000669879
KidneyCancer	[ADR] Chemical and Drug Induced Liver Injury (MESH:D056486) [CTD]	484	1.54549083287194e-10
KidneyCancer	[ADR] Adverse reaction (08.06.01.018) [ADReCS]	572	3.48272504205037e-09
KidneyCancer	[ADR] Drug toxicity (C0013221) [DisGeNET]	696	1.84937300104561e-07
KidneyCancer	[DISEASE] renal cell carcinoma (EFO_0000681) [OpenTargets_literature]	2455	3.66262289725738e-07
KidneyCancer	[DISEASE] Papillary Renal Cell Carcinoma (PRCC) [Intogen]	2354.5	5.96692833978694e-06
KidneyCancer	[DISEASE] nonpapillary renal cell carcinoma (MONDO_0007763) [OpenTargets_literature]	2309	1.90238849992838e-05
KidneyCancer	[DISEASE] papillary renal cell carcinoma (EFO_0000640) [OpenTargets_RNA]	2250	7.72139688158164e-05
KidneyCancer	[ADR] Chemically-Induced Liver Toxicity (C4279912) [DisGeNET]	925	7.9527868398227e-05
KidneyCancer	[DISEASE] Carcinoma, Renal Cell [PharmGKB_associated]	2191	0.000284541
KidneyCancer	[DISEASE] Renal Cell Carcinoma (RCC) [Intogen]	2145	0.000729092
LungCancer	[DISEASE] lung cancer (MONDO_0008903) [OpenTargets_GA]	3672	5.75043283257447e-13
LungCancer	[DISEASE] Lung Squamous Cell Carcinoma (LUSC) [Intogen]	3653	1.14942444320018e-12
LungCancer	[DISEASE] non-small cell lung carcinoma (EFO_0003060) [OpenTargets_SM]	3648	1.19832887093135e-12
LungCancer	[DISEASE] Lung Adenocarcinoma (LUAD) [Intogen]	3643	1.59032942143579e-12
LungCancer	[DISEASE] Carcinoma of lung (C0684249) [DisGeNET_curated]	3586	9.73533813801000e-12
LungCancer	[DISEASE] Non-Small Cell Lung Cancer (NSCLC) [Intogen]	3471	3.08045754885665e-10
LungCancer	[DISEASE] lung adenocarcinoma (EFO_0000571) [OpenTargets_SM]	3461	3.39998165669707e-10
LungCancer	[DISEASE] lung adenocarcinoma (EFO_0000571) [OpenTargets_GA]	3305.5	3.16795750570368e-09
LungCancer	[DISEASE] non-small cell lung carcinoma (EFO_0003060) [OpenTargets_GA]	3305.5	3.16795750570368e-09
LungCancer	[DISEASE] Non-Small Cell Lung Carcinoma (C0007131) [DisGeNET_curated]	3363	6.18837134967533e-09
LungCancer	[DISEASE] Small cell carcinoma of lung (C0149925) [DisGeNET_curated]	3350	8.73996182729115e-09
LungCancer	[DISEASE] Squamous cell carcinoma of lung (C0149782) [DisGeNET_curated]	3348	9.20676292592497e-09
LungCancer	[DISEASE] Large cell carcinoma of lung (C0345958) [DisGeNET_curated]	3222.5	1.1734463742301e-07
LungCancer	[ADR] Chemical and Drug Induced Liver Injury (MESH:D056486) [CTD]	1167	8.5011093588741e-06
LungCancer	[ADR] Adverse reaction (08.06.01.018) [ADReCS]	1318.5	0.000152438
LungCancer	[ADR] Drug toxicity (C0013221) [DisGeNET]	1405	0.0006472
OvaryCancer	[DISEASE] ovarian cancer (MONDO_0008170) [OpenTargets_GA]	3378	5.678504501951e-12
OvaryCancer	[DISEASE] Ovarian Carcinoma (C0029925) [DisGeNET_curated]	3248	3.49106291840152e-10
OvaryCancer	[DISEASE] ovarian carcinoma (EFO_0001075) [OpenTargets_GA]	3172.5	3.14578747166492e-09
OvaryCancer	[DISEASE] Ovarian Mucinous Adenocarcinoma (C1335167) [DisGeNET_curated]	3105.5	4.3177702522722e-09
OvaryCancer	[ADR] Chemical and Drug Induced Liver Injury (MESH:D056486) [CTD]	764	5.73530845893676e-09
OvaryCancer	[DISEASE] Ovarian carcinoma (EFO_0001075) [ThETA]	3141	7.80092976608796e-09
OvaryCancer	[DISEASE] Carcinoma, Ovarian Epithelial (C4721610) [DisGeNET_curated]	3071	5.1865220086415e-08
OvaryCancer	[DISEASE] Serous carcinoma GSE10971 [Enrichr_GeoDiseaseSig_Down]	2947	1.13882088241581e-06
OvaryCancer	[ADR] Adverse reaction (08.06.01.018) [ADReCS]	977	1.37385814889908e-06
OvaryCancer	[DISEASE] Ovarian Serous Adenocarcinoma (C1335177) [DisGeNET_curated]	2855	7.79334454347717e-06
OvaryCancer	[ADR] Drug toxicity (C0013221) [DisGeNET]	1125	3.43011361938856e-05
OvaryCancer	[DISEASE] ovarian cancer (MONDO_0008170) [OpenTargets_SM]	2702.5	0.000186906
ProstateCancer	[ADR] Adverse reaction (08.06.01.018) [ADReCS]	1015	8.45507652981123e-08
ProstateCancer	[DISEASE] Adenocarcinoma of prostate (C0007112) [DisGeNET_curated]	3304	8.66662625435879e-08
ProstateCancer	[ADR] Drug toxicity (C0013221) [DisGeNET]	1069	3.11959798000304e-07
ProstateCancer	[ADR] Chemical and Drug Induced Liver Injury (MESH:D056486) [CTD]	1120	1.01412697822137e-06
ProstateCancer	[DISEASE] Prostate Adenocarcinoma (PRAD) [Intogen]	3190	1.27002743110708e-06
ProstateCancer	[DISEASE] prostate adenocarcinoma (EFO_0000673) [OpenTargets_SM]	3121.5	5.61833956241225e-06
ProstateCancer	[DISEASE] prostate carcinoma (EFO_0001663) [OpenTargets_GA]	3043	2.75243864280342e-05
ProstateCancer	[DISEASE] prostate carcinoma (EFO_0001663) [OpenTargets_RNA]	2598	0.000295994
SkinCancer	[DISEASE] melanoma (EFO_0000756) [ThETA]	2798	3.01065734933406e-08
SkinCancer	[ADR] Drug toxicity (C0013221) [DisGeNET]	763	9.74949525772289e-08
SkinCancer	[ADR] Adverse reaction (08.06.01.018) [ADReCS]	765	1.03129228321136e-07
SkinCancer	[ADR] Chemical and Drug Induced Liver Injury (MESH:D056486) [CTD]	831	6.20636336143334e-07
SkinCancer	[DISEASE] melanoma (EFO_0000756) [OpenTargets_literature]	2651	1.65578004010252e-06
SkinCancer	[DISEASE] Melanoma (MEL) [Intogen]	2452	0.000152368
SkinCancer	[DISEASE] Melanoma [PharmGKB_associated]	2405	0.000323174
SkinCancer	[DISEASE] skin basal cell carcinoma (MONDO_0005341) [OpenTargets_literature]	2367	0.000769194
