## Supplementary material for "Network-based estimation of therapeutic efficacy and adverse reaction potential for prioritisation of anti-cancer drug combinations": Supplementary_FIle_3.csv

Disease	Feature	W	p-val
KidneyCancer	[DISEASE] Renal Cell Carcinoma (RCC) [Intogen]	861	3.43933894958898e-05
KidneyCancer	[DISEASE] Carcinoma, Renal Cell [PharmGKB_associated]	883.5	5.97154791921438e-05
KidneyCancer	[DISEASE] Renal Clear Cell Carcinoma (CCRCC) [Intogen]	894.5	7.78631463220689e-05
KidneyCancer	[DISEASE] Papillary Renal Cell Carcinoma (PRCC) [Intogen]	939.5	0.000220761
KidneyCancer	[DISEASE] papillary renal cell carcinoma (EFO_0000640) [OpenTargets_RNA]	945	0.000249798
KidneyCancer	[DISEASE] renal cell carcinoma (EFO_0000681) [OpenTargets_GA]	955.5	0.000314312
KidneyCancer	[ADR] Cardiotoxicity (C0876994) [DisGeNET]	958	0.000332385
KidneyCancer	[DISEASE] Conventional (Clear Cell) Renal Cell Carcinoma (C0279702) [DisGeNET_curated]	975	0.000480911
KidneyCancer	[DISEASE] Chromophobe Renal Cell Carcinoma (C1266042) [DisGeNET_curated]	981	0.000546274
KidneyCancer	[DISEASE] Collecting Duct Carcinoma of the Kidney (C1266044) [DisGeNET_curated]	981	0.000546274
KidneyCancer	[DISEASE] Papillary Renal Cell Carcinoma (C1306837) [DisGeNET_curated]	981	0.000546274
KidneyCancer	[DISEASE] Renal Cell Carcinoma (C0007134) [DisGeNET_curated]	981	0.000546274
KidneyCancer	[DISEASE] Sarcomatoid Renal Cell Carcinoma (C1266043) [DisGeNET_curated]	981	0.000546274
KidneyCancer	[ADR] Cardiotoxicity (MESH:D066126) [CTD]	993.5	0.00070972
KidneyCancer	[DISEASE] Chromophobe Renal Cell Carcinoma (CHRCC) [Intogen]	1003	0.000863479
KidneyCancer	[ADR] Chemically-Induced Liver Toxicity (C4279912) [DisGeNET]	1009	0.000976992
LungCancer	[DISEASE] non-small cell lung carcinoma (EFO_0003060) [OpenTargets_GA]	851	9.41964135873597e-09
LungCancer	[DISEASE] lung carcinoma (EFO_0001071) [OpenTargets_GA]	860	1.19850255525829e-08
LungCancer	[DISEASE] lung adenocarcinoma (EFO_0000571) [OpenTargets_GA]	873.5	1.7145683500192e-08
LungCancer	[DISEASE] non-small cell lung carcinoma (EFO_0003060) [OpenTargets_SM]	1026.5	7.75921264673504e-07
LungCancer	[DISEASE] lung cancer (MONDO_0008903) [OpenTargets_SM]	1229.5	5.89799228181058e-05
LungCancer	[DISEASE] lung cancer (MONDO_0008903) [OpenTargets_GA]	1267	0.000119933
LungCancer	[DISEASE] Squamous cell carcinoma of lung (C0149782) [DisGeNET_curated]	1293.5	0.000195208
LungCancer	[DISEASE] lung adenocarcinoma (EFO_0000571) [OpenTargets_SM]	1365.5	0.000680075
LungCancer	[DISEASE] Large cell carcinoma of lung (C0345958) [DisGeNET_curated]	1368.5	0.000715507
OvaryCancer	[DISEASE] Endometrioid carcinoma ovary (C0346163) [DisGeNET_curated]	811.5	4.06826095175694e-08
OvaryCancer	[DISEASE] Ovarian Serous Adenocarcinoma (C1335177) [DisGeNET_curated]	862	1.61341223576151e-07
OvaryCancer	[DISEASE] Ovarian Mucinous Adenocarcinoma (C1335167) [DisGeNET_curated]	871	2.03416877544833e-07
OvaryCancer	[DISEASE] Ovarian carcinoma (EFO_0001075) [ThETA]	899.5	4.17678089630176e-07
OvaryCancer	[ADR] Cardiotoxicity (C0876994) [DisGeNET]	941	1.1623737115461e-06
OvaryCancer	[DISEASE] Ovarian Carcinoma (C0029925) [DisGeNET_curated]	945	1.28495775562055e-06
OvaryCancer	[DISEASE] ovarian carcinoma (EFO_0001075) [OpenTargets_RNA]	1031	9.39329208222527e-06
OvaryCancer	[ADR] Cardiotoxicity (MESH:D066126) [CTD]	1048.5	1.37841531130782e-05
OvaryCancer	[DISEASE] ovarian carcinoma (EFO_0001075) [OpenTargets_GA]	1052	1.48644493469125e-05
OvaryCancer	[DISEASE] ovarian cancer (MONDO_0008170) [OpenTargets_SM]	1119.5	6.110219199513e-05
OvaryCancer	[DISEASE] ovarian cancer (MONDO_0008170) [OpenTargets_GA]	1158	0.000131616
OvaryCancer	[DISEASE] Carcinoma, Ovarian Epithelial (C4721610) [DisGeNET_curated]	1190	0.000242135
ProstateCancer	[DISEASE] prostate carcinoma (EFO_0001663) [OpenTargets_RNA]	1425	0.000788089
SkinCancer	[DISEASE] melanoma (EFO_0000756) [ThETA]	893	6.02758865618843e-06
SkinCancer	[DISEASE] skin basal cell carcinoma (MONDO_0005341) [OpenTargets_literature]	974	4.07499259851557e-05
SkinCancer	[DISEASE] Melanoma [PharmGKB_associated]	1033	0.000147849
SkinCancer	[DISEASE] melanoma (EFO_0000756) [OpenTargets_SM]	1064	0.000280836
SkinCancer	[DISEASE] Cutaneous Melanoma (C0151779) [DisGeNET_curated]	1087.5	0.000448858
SkinCancer	[DISEASE] Melanoma (MEL) [Intogen]	1110	0.000693914
