## Supplementary material for "Network-based estimation of therapeutic efficacy and adverse reaction potential for prioritisation of anti-cancer drug combinations": Supplementary_FIle_4.csv

Disease	comb_name	Drug1_DrugBank_id	Drug2_DrugBank_id	Drug1_EMA	Drug1_FDA	Drug1_WHO	Drug1_Year	Drug1_Generic	Drug1_Product	Drug1_Indications	Drug2_EMA	Drug2_FDA	Drug2_WHO	Drug2_Year	Drug2_Generic	Drug2_Product	Drug2_Indications	final_predicted_category	max_efficacy_NES	max_safety_NES	diff_of_maxs	which_max_efficacy_NES	which_max_safety_NES	Drug1_atc_label	Drug2_atc_label
BreastCancer	DB06374_DB11942	DB06374	DB11942	Y	Y	N	2023	N	Elacestrant	Advanced Breast Cancer, Metastatic Breast Cancer	Y	Y	N	2019	N	Selinexor	Refractory Multiple Myeloma	Eff	2.87274950003671	1.14304839562536	1.72970110441135	[DISEASE] breast carcinoma (EFO_0000305) [OpenTargets_GA]	[ADR] Poisoning (12.03.01.004) [ADReCS]	NA	Other antineoplastic agents (L01XX66)
BreastCancer	DB00947_DB11942	DB00947	DB11942	Y	Y	N	2002	Y	Fulvestrant	Advanced or Metastatic Breast Cancer; Refractory, advanced Breast cancer; Refractory, metastatic Breast cancer	Y	Y	N	2019	N	Selinexor	Refractory Multiple Myeloma	Eff	2.86058800502099	1.14567550002224	1.71491250499874	[DISEASE] Breast adenocarcinoma (C0858252) [DisGeNET_curated]	[ADR] Poisoning (12.03.01.004) [ADReCS]	Anti-estrogens (L02BA03)	Other antineoplastic agents (L01XX66)
BreastCancer	DB06603_DB15569	DB06603	DB15569	Y	Y	N	2015	N	Panobinostat	Refractory Multiple Myeloma	Y	Y	N	2021	N	Sotorasib	Locally Advanced Non-Small Cell Lung Cancer, Metastatic Non-Small Cell Lung Cancer	Eff	3.48186805321122	1.88511797909726	1.59675007411396	[DISEASE] Breast Cancer GSE2429 [Enrichr_GeoDiseaseSig_Down]	[ADR] Poisoning (12.03.01.004) [ADReCS]	Histone deacetylase (HDAC) inhibitors (L01XH03)	Other antineoplastic agents (L01XX73)
BreastCancer	DB12015_DB14568	DB12015	DB14568	Y	Y	N	2019	N	Alpelisib	Advanced Metastatic Breast Cancer	Y	Y	N	2018	N	Ivosidenib	Newly diagnosed, refractory or relapsed Acute Myeloid Leukemia; Relapsed or refractory Myelodysplastic Syndromes with IDH1 mutation; Locally Advanced or Metastatic Cholangiocarcinoma with IDH1 mutation	Eff	2.86874583347166	1.34086307591906	1.5278827575526	[DISEASE] Breast adenocarcinoma (C0858252) [DisGeNET_curated]	[ADR] Poisoning (12.03.01.004) [ADReCS]	Phosphatidylinositol-3-kinase (Pi3K) inhibitors (L01EM03)	Other antineoplastic agents (L01XX62)
BreastCancer	DB11963_DB06603	DB11963	DB06603	Y	Y	N	2018	N	Dacomitinib	Metastatic Non-Small Cell Lung Cancer	Y	Y	N	2015	N	Panobinostat	Refractory Multiple Myeloma	Eff	3.42974957248799	1.96575960463207	1.46398996785592	[DISEASE] Breast carcinoma (EFO_0000305) [ThETA]	[ADR] Neurotoxicity (12.03.01.011) [ADReCS]	Epidermal growth factor receptor (EGFR) tyrosine kinase inhibitors (L01EB07)	Histone deacetylase (HDAC) inhibitors (L01XH03)
BreastCancer	DB09330_DB06603	DB09330	DB06603	Y	Y	N	2015	N	Osimertinib	Metastatic Non-Small Cell Lung Cancer	Y	Y	N	2015	N	Panobinostat	Refractory Multiple Myeloma	Eff	3.44779931719439	1.99789185489245	1.44990746230193	[DISEASE] Breast carcinoma (EFO_0000305) [ThETA]	[ADR] Neurotoxicity (12.03.01.011) [ADReCS]	Epidermal growth factor receptor (EGFR) tyrosine kinase inhibitors (L01EB04)	Histone deacetylase (HDAC) inhibitors (L01XH03)
BreastCancer	DB06374_DB06603	DB06374	DB06603	Y	Y	N	2023	N	Elacestrant	Advanced Breast Cancer, Metastatic Breast Cancer	Y	Y	N	2015	N	Panobinostat	Refractory Multiple Myeloma	Eff	3.33698693517931	1.8956495796498	1.44133735552951	[DISEASE] Breast adenocarcinoma (C0858252) [DisGeNET_curated]	[ADR] Neurotoxicity (12.03.01.011) [ADReCS]	NA	Histone deacetylase (HDAC) inhibitors (L01XH03)
BreastCancer	DB11942_DB15569	DB11942	DB15569	Y	Y	N	2019	N	Selinexor	Refractory Multiple Myeloma	Y	Y	N	2021	N	Sotorasib	Locally Advanced Non-Small Cell Lung Cancer, Metastatic Non-Small Cell Lung Cancer	Eff	2.77542671749312	1.34094894550436	1.43447777198876	[DISEASE] Breast adenocarcinoma (C0858252) [DisGeNET_curated]	[ADR] Poisoning (12.03.01.004) [ADReCS]	Other antineoplastic agents (L01XX66)	Other antineoplastic agents (L01XX73)
BreastCancer	DB00317_DB06603	DB00317	DB06603	Y	Y	Y	2003	Y	Gefitinib	Metastatic Non-Small Cell Lung Cancer	Y	Y	N	2015	N	Panobinostat	Refractory Multiple Myeloma	Eff	3.42659080919608	1.99310094315498	1.43348986604109	[DISEASE] Breast Cancer GSE2429 [Enrichr_GeoDiseaseSig_Down]	[ADR] Neurotoxicity (12.03.01.011) [ADReCS]	Epidermal growth factor receptor (EGFR) tyrosine kinase inhibitors (L01EB01)	Histone deacetylase (HDAC) inhibitors (L01XH03)
BreastCancer	DB12015_DB11942	DB12015	DB11942	Y	Y	N	2019	N	Alpelisib	Advanced Metastatic Breast Cancer	Y	Y	N	2019	N	Selinexor	Refractory Multiple Myeloma	Eff	2.83560211963244	1.40366080481011	1.43194131482233	[DISEASE] breast carcinoma (EFO_0000305) [OpenTargets_GA]	[ADR] Poisoning (12.03.01.004) [ADReCS]	Phosphatidylinositol-3-kinase (Pi3K) inhibitors (L01EM03)	Other antineoplastic agents (L01XX66)
KidneyCancer	DB12015_DB14568	DB12015	DB14568	Y	Y	N	2019	N	Alpelisib	Advanced Metastatic Breast Cancer	Y	Y	N	2018	N	Ivosidenib	Newly diagnosed, refractory or relapsed Acute Myeloid Leukemia; Relapsed or refractory Myelodysplastic Syndromes with IDH1 mutation; Locally Advanced or Metastatic Cholangiocarcinoma with IDH1 mutation	Eff	2.90691123336277	1.36315415227958	1.5437570810832	[DISEASE] Chromophobe Renal Cell Carcinoma (C1266042) [DisGeNET_curated]; [DISEASE] Collecting Duct Carcinoma of the Kidney (C1266044) [DisGeNET_curated]; [DISEASE] Papillary Renal Cell Carcinoma (C1306837) [DisGeNET_curated]; [DISEASE] Renal Cell Carcinoma (C0007134) [DisGeNET_curated]; [DISEASE] Sarcomatoid Renal Cell Carcinoma (C1266043) [DisGeNET_curated]	[ADR] Poisoning (12.03.01.004) [ADReCS]	Phosphatidylinositol-3-kinase (Pi3K) inhibitors (L01EM03)	Other antineoplastic agents (L01XX62)
KidneyCancer	DB06603_DB15569	DB06603	DB15569	Y	Y	N	2015	N	Panobinostat	Refractory Multiple Myeloma	Y	Y	N	2021	N	Sotorasib	Locally Advanced Non-Small Cell Lung Cancer, Metastatic Non-Small Cell Lung Cancer	Eff	3.38346844989725	1.88069408106484	1.5027743688324	[DISEASE] Renal carcinoma (EFO:0002890) [ThETA]	[ADR] Neurotoxicity (12.03.01.011) [ADReCS]; [ADR] Neurotoxicity Syndromes (MESH:D020258) [CTD]; [ADR] Neurotoxicity Syndromes (C0235032) [DisGeNET]	Histone deacetylase (HDAC) inhibitors (L01XH03)	Other antineoplastic agents (L01XX73)
KidneyCancer	DB11942_DB15569	DB11942	DB15569	Y	Y	N	2019	N	Selinexor	Refractory Multiple Myeloma	Y	Y	N	2021	N	Sotorasib	Locally Advanced Non-Small Cell Lung Cancer, Metastatic Non-Small Cell Lung Cancer	Eff	2.85314249949786	1.38592300239812	1.46721949709974	[DISEASE] Papillary Renal Cell Carcinoma (PRCC) [Intogen]	[ADR] Poisoning (12.03.01.004) [ADReCS]	Other antineoplastic agents (L01XX66)	Other antineoplastic agents (L01XX73)
KidneyCancer	DB11791_DB01280	DB11791	DB01280	Y	Y	N	2020	N	Capmatinib	Metastatic Non-Small Cell Lung Cancer	Y	Y	N	2005	Y	Nelarabine	Lymphoblastic lymphoma (Precursor T-lymphoblastic lymphoma/leukemia) refractory; Refractory Acute Lymphoblastic Leukemia	Eff	2.51970301127346	1.18135361585954	1.33834939541392	[DISEASE] Chromophobe Renal Cell Carcinoma (C1266042) [DisGeNET_curated]; [DISEASE] Collecting Duct Carcinoma of the Kidney (C1266044) [DisGeNET_curated]; [DISEASE] Papillary Renal Cell Carcinoma (C1306837) [DisGeNET_curated]; [DISEASE] Renal Cell Carcinoma (C0007134) [DisGeNET_curated]; [DISEASE] Sarcomatoid Renal Cell Carcinoma (C1266043) [DisGeNET_curated]	[ADR] Poisoning (12.03.01.004) [ADReCS]	Other protein kinase inhibitors (L01EX17)	Purine analogues (L01BB07)
KidneyCancer	DB11791_DB00631	DB11791	DB00631	Y	Y	N	2020	N	Capmatinib	Metastatic Non-Small Cell Lung Cancer	Y	Y	N	2004	Y	Clofarabine	Acute Lymphoblastic Leukaemia Recurrent; Refractory Acute Lymphoblastic Leukemia; Refractory Acute Myelogenous Leukemia (AML); Refractory Langerhans cell histiocytosis	Eff	2.66178818292758	1.32751761935441	1.33427056357317	[DISEASE] Chromophobe Renal Cell Carcinoma (C1266042) [DisGeNET_curated]; [DISEASE] Collecting Duct Carcinoma of the Kidney (C1266044) [DisGeNET_curated]; [DISEASE] Papillary Renal Cell Carcinoma (C1306837) [DisGeNET_curated]; [DISEASE] Renal Cell Carcinoma (C0007134) [DisGeNET_curated]; [DISEASE] Sarcomatoid Renal Cell Carcinoma (C1266043) [DisGeNET_curated]	[ADR] Poisoning (12.03.01.004) [ADReCS]	Other protein kinase inhibitors (L01EX17)	Purine analogues (L01BB06)
KidneyCancer	DB08899_DB15569	DB08899	DB15569	Y	Y	N	2012	N	Enzalutamide	Metastatic Castration Resistant Prostate Cancer	Y	Y	N	2021	N	Sotorasib	Locally Advanced Non-Small Cell Lung Cancer, Metastatic Non-Small Cell Lung Cancer	Eff	3.18876127847084	1.87073756763326	1.31802371083758	[DISEASE] Renal carcinoma (EFO:0002890) [ThETA]	[ADR] Poisoning (12.03.01.004) [ADReCS]	Anti-androgens (L02BB04)	Other antineoplastic agents (L01XX73)
KidneyCancer	DB14568_DB15569	DB14568	DB15569	Y	Y	N	2018	N	Ivosidenib	Newly diagnosed, refractory or relapsed Acute Myeloid Leukemia; Relapsed or refractory Myelodysplastic Syndromes with IDH1 mutation; Locally Advanced or Metastatic Cholangiocarcinoma with IDH1 mutation	Y	Y	N	2021	N	Sotorasib	Locally Advanced Non-Small Cell Lung Cancer, Metastatic Non-Small Cell Lung Cancer	Eff	2.79382799675433	1.48483683000997	1.30899116674436	[DISEASE] Papillary Renal Cell Carcinoma (PRCC) [Intogen]	[ADR] Cardiotoxicity (C0876994) [DisGeNET]	Other antineoplastic agents (L01XX62)	Other antineoplastic agents (L01XX73)
KidneyCancer	DB11703_DB09063	DB11703	DB09063	Y	Y	N	2017	N	Acalabrutinib	Chronic Lymphocytic Leukaemia (CLL); Mantle Cell Lymphoma (MCL); Small Lymphocytic Lymphoma	Y	Y	N	2014	N	Ceritinib	Refractory, locally advanced Non-small cell lung cancer; Refractory, metastatic Non small cell lung cancer	Eff	2.52685650566744	1.24719930903993	1.27965719662752	[DISEASE] Chromophobe Renal Cell Carcinoma (C1266042) [DisGeNET_curated]; [DISEASE] Collecting Duct Carcinoma of the Kidney (C1266044) [DisGeNET_curated]; [DISEASE] Papillary Renal Cell Carcinoma (C1306837) [DisGeNET_curated]; [DISEASE] Renal Cell Carcinoma (C0007134) [DisGeNET_curated]; [DISEASE] Sarcomatoid Renal Cell Carcinoma (C1266043) [DisGeNET_curated]	[ADR] Cardiotoxicity (MESH:D066126) [CTD]	Bruton's tyrosine kinase (BTK) inhibitors (L01EL02)	Anaplastic lymphoma kinase (ALK) inhibitors (L01ED02)
KidneyCancer	DB09053_DB12130	DB09053	DB12130	Y	Y	N	2013	N	Ibrutinib	Chronic Lymphocytic Leukaemia (CLL); Mantle Cell Lymphoma (MCL); Waldenstrom&	Y	Y	N	2018	N	Lorlatinib	Progressive, metastatic Anaplastic lymphoma kinase-positive Metastatic Non-Small Cell Lung Cancer	Eff	2.52374025324856	1.25474715724399	1.26899309600457	[DISEASE] Chromophobe Renal Cell Carcinoma (C1266042) [DisGeNET_curated]; [DISEASE] Collecting Duct Carcinoma of the Kidney (C1266044) [DisGeNET_curated]; [DISEASE] Papillary Renal Cell Carcinoma (C1306837) [DisGeNET_curated]; [DISEASE] Renal Cell Carcinoma (C0007134) [DisGeNET_curated]; [DISEASE] Sarcomatoid Renal Cell Carcinoma (C1266043) [DisGeNET_curated]	[ADR] Cardiotoxicity (MESH:D066126) [CTD]	Bruton's tyrosine kinase (BTK) inhibitors (L01EL01)	Anaplastic lymphoma kinase (ALK) inhibitors (L01ED05)
KidneyCancer	DB11363_DB09053	DB11363	DB09053	Y	Y	N	2015	N	Alectinib	Refractory, metastatic Non small cell lung cancer	Y	Y	N	2013	N	Ibrutinib	Chronic Lymphocytic Leukaemia (CLL); Mantle Cell Lymphoma (MCL); Waldenstrom&	Eff	2.51516150286235	1.25337040257512	1.26179110028723	[DISEASE] Conventional (Clear Cell) Renal Cell Carcinoma (C0279702) [DisGeNET_curated]	[ADR] Cardiotoxicity (MESH:D066126) [CTD]	Anaplastic lymphoma kinase (ALK) inhibitors (L01ED03)	Bruton's tyrosine kinase (BTK) inhibitors (L01EL01)
LungCancer	DB00947_DB14568	DB00947	DB14568	Y	Y	N	2002	Y	Fulvestrant	Advanced or Metastatic Breast Cancer; Refractory, advanced Breast cancer; Refractory, metastatic Breast cancer	Y	Y	N	2018	N	Ivosidenib	Newly diagnosed, refractory or relapsed Acute Myeloid Leukemia; Relapsed or refractory Myelodysplastic Syndromes with IDH1 mutation; Locally Advanced or Metastatic Cholangiocarcinoma with IDH1 mutation	Eff	2.85284122717311	1.49134504111397	1.36149618605914	[DISEASE] lung carcinoma (EFO_0001071) [ThETA]	[ADR] Cardiotoxicity (C0876994) [DisGeNET]	Anti-estrogens (L02BA03)	Other antineoplastic agents (L01XX62)
LungCancer	DB06374_DB14568	DB06374	DB14568	Y	Y	N	2023	N	Elacestrant	Advanced Breast Cancer, Metastatic Breast Cancer	Y	Y	N	2018	N	Ivosidenib	Newly diagnosed, refractory or relapsed Acute Myeloid Leukemia; Relapsed or refractory Myelodysplastic Syndromes with IDH1 mutation; Locally Advanced or Metastatic Cholangiocarcinoma with IDH1 mutation	Eff	2.87261565203377	1.53818786529975	1.33442778673403	[DISEASE] lung carcinoma (EFO_0001071) [ThETA]	[ADR] Cardiotoxicity (C0876994) [DisGeNET]	NA	Other antineoplastic agents (L01XX62)
LungCancer	DB12015_DB15569	DB12015	DB15569	Y	Y	N	2019	N	Alpelisib	Advanced Metastatic Breast Cancer	Y	Y	N	2021	N	Sotorasib	Locally Advanced Non-Small Cell Lung Cancer, Metastatic Non-Small Cell Lung Cancer	Eff	2.89576013895677	1.65229020073055	1.24346993822621	[DISEASE] Non-Small Cell Lung Cancer (NSCLC) [Intogen]	[ADR] Cardiotoxicity (C0876994) [DisGeNET]	Phosphatidylinositol-3-kinase (Pi3K) inhibitors (L01EM03)	Other antineoplastic agents (L01XX73)
LungCancer	DB08916_DB00380	DB08916	DB00380	Y	Y	Y	2013	N	Afatinib	Metastatic Non-Small Cell Lung Cancer; Refractory, metastatic squamous cell Non-small cell lung cancer	Y	Y	N	1995	Y	Dexrazoxane		Eff	2.71226759520059	1.51328091814967	1.19898667705092	[DISEASE] Squamous cell carcinoma of lung (C0149782) [DisGeNET_curated]	[ADR] Cardiotoxicity (C0876994) [DisGeNET]	Epidermal growth factor receptor (EGFR) tyrosine kinase inhibitors (L01EB03)	Detoxifying agents for antineoplastic treatment (V03AF02)
LungCancer	DB09053_DB15569	DB09053	DB15569	Y	Y	N	2013	N	Ibrutinib	Chronic Lymphocytic Leukaemia (CLL); Mantle Cell Lymphoma (MCL); Waldenstrom&	Y	Y	N	2021	N	Sotorasib	Locally Advanced Non-Small Cell Lung Cancer, Metastatic Non-Small Cell Lung Cancer	Eff	2.95353511179494	1.76251560681248	1.19101950498246	[DISEASE] Lung Adenocarcinoma (LUAD) [Intogen]	[ADR] Cardiotoxicity (MESH:D066126) [CTD]	Bruton's tyrosine kinase (BTK) inhibitors (L01EL01)	Other antineoplastic agents (L01XX73)
LungCancer	DB00380_DB15149	DB00380	DB15149	Y	Y	N	1995	Y	Dexrazoxane		Y	Y	N	2022	N	Futibatinib	Locally Advanced Intrahepatic Cholangiocarcinoma, Metastatic Intrahepatic Cholangiocarcinoma, Unresectable Intrahepatic Cholangiocarcinoma	Eff	2.29212419092925	1.11119835151168	1.18092583941757	[DISEASE] Squamous cell carcinoma of lung (C0149782) [DisGeNET_curated]	[ADR] Cardiotoxicity (C0876994) [DisGeNET]	Detoxifying agents for antineoplastic treatment (V03AF02)	Fibroblast growth factor receptor (FGFR) tyrosine kinase inhibitors (L01EN04)
LungCancer	DB00380_DB15102	DB00380	DB15102	Y	Y	N	1995	Y	Dexrazoxane		Y	Y	N	2020	N	Pemigatinib	Unresectable, locally advanced Cholangiocarcinomas; Unresectable, metastatic Cholangiocarcinomas	Eff	2.27102217044369	1.09627665019258	1.17474552025111	[DISEASE] Squamous cell carcinoma of lung (C0149782) [DisGeNET_curated]	[ADR] Cardiotoxicity (C0876994) [DisGeNET]	Detoxifying agents for antineoplastic treatment (V03AF02)	Fibroblast growth factor receptor (FGFR) tyrosine kinase inhibitors (L01EN02)
LungCancer	DB11703_DB15569	DB11703	DB15569	Y	Y	N	2017	N	Acalabrutinib	Chronic Lymphocytic Leukaemia (CLL); Mantle Cell Lymphoma (MCL); Small Lymphocytic Lymphoma	Y	Y	N	2021	N	Sotorasib	Locally Advanced Non-Small Cell Lung Cancer, Metastatic Non-Small Cell Lung Cancer	Eff	2.90024702831805	1.72746041539042	1.17278661292763	[DISEASE] Lung Adenocarcinoma (LUAD) [Intogen]	[ADR] Cardiotoxicity (MESH:D066126) [CTD]	Bruton's tyrosine kinase (BTK) inhibitors (L01EL02)	Other antineoplastic agents (L01XX73)
LungCancer	DB08916_DB00694	DB08916	DB00694	Y	Y	Y	2013	N	Afatinib	Metastatic Non-Small Cell Lung Cancer; Refractory, metastatic squamous cell Non-small cell lung cancer	Y	Y	N	2017	Y	Daunorubicin, Cytarabine Liposome	Acute Lymphocytic Leukemia (ALL); Acute Myeloid Leukemia (AML); Acute Myeloid Leukemia With Myelodysplasia-Related Changes; Acute erythroid leukemia; Acute monocytic leukaemia; Newly diagnosed Therapy-Related Acute Myeloid Leukemia	Eff	2.70666173434719	1.53953942492914	1.16712230941805	[DISEASE] Squamous cell carcinoma of lung (C0149782) [DisGeNET_curated]	[ADR] Cardiotoxicity (C0876994) [DisGeNET]	Epidermal growth factor receptor (EGFR) tyrosine kinase inhibitors (L01EB03)	Anthracyclines and related substances (L01DB02); Combinations of antineoplastic agents (L01XY01)
LungCancer	DB12015_DB06374	DB12015	DB06374	Y	Y	N	2019	N	Alpelisib	Advanced Metastatic Breast Cancer	Y	Y	N	2023	N	Elacestrant	Advanced Breast Cancer, Metastatic Breast Cancer	Eff	3.07605963644063	1.91975197792796	1.15630765851267	[DISEASE] lung carcinoma (EFO_0001071) [ThETA]	[ADR] Cardiotoxicity (MESH:D066126) [CTD]	Phosphatidylinositol-3-kinase (Pi3K) inhibitors (L01EM03)	NA
OvaryCancer	DB09330_DB06603	DB09330	DB06603	Y	Y	N	2015	N	Osimertinib	Metastatic Non-Small Cell Lung Cancer	Y	Y	N	2015	N	Panobinostat	Refractory Multiple Myeloma	Eff	3.47159443421615	1.98454821355509	1.48704622066106	[DISEASE] Ovarian carcinoma (EFO_0001075) [ThETA]	[ADR] Neurotoxicity (12.03.01.011) [ADReCS]	Epidermal growth factor receptor (EGFR) tyrosine kinase inhibitors (L01EB04)	Histone deacetylase (HDAC) inhibitors (L01XH03)
OvaryCancer	DB00317_DB06603	DB00317	DB06603	Y	Y	Y	2003	Y	Gefitinib	Metastatic Non-Small Cell Lung Cancer	Y	Y	N	2015	N	Panobinostat	Refractory Multiple Myeloma	Eff	3.4378852871677	1.97085111446117	1.46703417270653	[DISEASE] Ovarian carcinoma (EFO_0001075) [ThETA]	[ADR] Neurotoxicity (12.03.01.011) [ADReCS]	Epidermal growth factor receptor (EGFR) tyrosine kinase inhibitors (L01EB01)	Histone deacetylase (HDAC) inhibitors (L01XH03)
OvaryCancer	DB00631_DB01259	DB00631	DB01259	Y	Y	N	2004	Y	Clofarabine	Acute Lymphoblastic Leukaemia Recurrent; Refractory Acute Lymphoblastic Leukemia; Refractory Acute Myelogenous Leukemia (AML); Refractory Langerhans cell histiocytosis	Y	Y	N	2007	Y	Lapatinib	Metastatic Breast Cancer; Refractory, advanced Breast cancer; Refractory, metastatic Breast cancer	Eff	2.72362746412453	1.31556833167547	1.40805913244906	[DISEASE] ovarian cancer (MONDO_0008170) [OpenTargets_GA]	[ADR] Poisoning (12.03.01.004) [ADReCS]	Purine analogues (L01BB06)	Human epidermal growth factor receptor 2 (HER2) tyrosine kinase inhibitors (L01EH01)
OvaryCancer	DB11963_DB06603	DB11963	DB06603	Y	Y	N	2018	N	Dacomitinib	Metastatic Non-Small Cell Lung Cancer	Y	Y	N	2015	N	Panobinostat	Refractory Multiple Myeloma	Eff	3.37374283026144	1.99327934384145	1.38046348641999	[DISEASE] Ovarian carcinoma (EFO_0001075) [ThETA]	[ADR] Neurotoxicity (12.03.01.011) [ADReCS]	Epidermal growth factor receptor (EGFR) tyrosine kinase inhibitors (L01EB07)	Histone deacetylase (HDAC) inhibitors (L01XH03)
OvaryCancer	DB11828_DB06603	DB11828	DB06603	Y	Y	N	2017	N	Neratinib	Breast Cancer	Y	Y	N	2015	N	Panobinostat	Refractory Multiple Myeloma	Eff	3.30420483321996	1.97824282358296	1.325962009637	[DISEASE] Ovarian carcinoma (EFO_0001075) [ThETA]	[ADR] Neurotoxicity (12.03.01.011) [ADReCS]	Human epidermal growth factor receptor 2 (HER2) tyrosine kinase inhibitors (L01EH02)	Histone deacetylase (HDAC) inhibitors (L01XH03)
OvaryCancer	DB08916_DB00380	DB08916	DB00380	Y	Y	Y	2013	N	Afatinib	Metastatic Non-Small Cell Lung Cancer; Refractory, metastatic squamous cell Non-small cell lung cancer	Y	Y	N	1995	Y	Dexrazoxane		Eff	2.70354841480313	1.51420940798099	1.18933900682214	[DISEASE] Serous carcinoma GSE10971 [Enrichr_GeoDiseaseSig_Down]	[ADR] Cardiotoxicity (C0876994) [DisGeNET]	Epidermal growth factor receptor (EGFR) tyrosine kinase inhibitors (L01EB03)	Detoxifying agents for antineoplastic treatment (V03AF02)
OvaryCancer	DB08916_DB00694	DB08916	DB00694	Y	Y	Y	2013	N	Afatinib	Metastatic Non-Small Cell Lung Cancer; Refractory, metastatic squamous cell Non-small cell lung cancer	Y	Y	N	2017	Y	Daunorubicin, Cytarabine Liposome	Acute Lymphocytic Leukemia (ALL); Acute Myeloid Leukemia (AML); Acute Myeloid Leukemia With Myelodysplasia-Related Changes; Acute erythroid leukemia; Acute monocytic leukaemia; Newly diagnosed Therapy-Related Acute Myeloid Leukemia	Eff	2.71449560523112	1.53044093821197	1.18405466701915	[DISEASE] Serous carcinoma GSE10971 [Enrichr_GeoDiseaseSig_Down]	[ADR] Cardiotoxicity (C0876994) [DisGeNET]	Epidermal growth factor receptor (EGFR) tyrosine kinase inhibitors (L01EB03)	Anthracyclines and related substances (L01DB02); Combinations of antineoplastic agents (L01XY01)
OvaryCancer	DB06772_DB12141	DB06772	DB12141	Y	Y	N	2010	N	Cabazitaxel	Refractory, metastatic hormone-refractory Prostate cancer	Y	Y	N	2018	N	Gilteritinib	Relapsed or Refractory Acute Myeloid Leukemia With FLT3 Activating Mutations	Eff	2.41971887327543	1.24341501313865	1.17630386013678	[DISEASE] Ovarian Serous Adenocarcinoma (C1335177) [DisGeNET_curated]	[ADR] Cardiotoxicity (C0876994) [DisGeNET]	Taxanes (L01CD04)	Other protein kinase inhibitors (L01EX13)
OvaryCancer	DB14568_DB01259	DB14568	DB01259	Y	Y	N	2018	N	Ivosidenib	Newly diagnosed, refractory or relapsed Acute Myeloid Leukemia; Relapsed or refractory Myelodysplastic Syndromes with IDH1 mutation; Locally Advanced or Metastatic Cholangiocarcinoma with IDH1 mutation	Y	Y	N	2007	Y	Lapatinib	Metastatic Breast Cancer; Refractory, advanced Breast cancer; Refractory, metastatic Breast cancer	Eff	2.74211593465926	1.57730185757078	1.16481407708848	[DISEASE] Ovarian carcinoma (EFO_0001075) [ThETA]	[ADR] Poisoning (12.03.01.004) [ADReCS]	Other antineoplastic agents (L01XX62)	Human epidermal growth factor receptor 2 (HER2) tyrosine kinase inhibitors (L01EH01)
OvaryCancer	DB08916_DB00631	DB08916	DB00631	Y	Y	Y	2013	N	Afatinib	Metastatic Non-Small Cell Lung Cancer; Refractory, metastatic squamous cell Non-small cell lung cancer	Y	Y	N	2004	Y	Clofarabine	Acute Lymphoblastic Leukaemia Recurrent; Refractory Acute Lymphoblastic Leukemia; Refractory Acute Myelogenous Leukemia (AML); Refractory Langerhans cell histiocytosis	Eff	2.77887242993334	1.61925591603494	1.1596165138984	[DISEASE] Serous carcinoma GSE10971 [Enrichr_GeoDiseaseSig_Down]	[ADR] Cardiotoxicity (C0876994) [DisGeNET]	Epidermal growth factor receptor (EGFR) tyrosine kinase inhibitors (L01EB03)	Purine analogues (L01BB06)
ProstateCancer	DB08899_DB15569	DB08899	DB15569	Y	Y	N	2012	N	Enzalutamide	Metastatic Castration Resistant Prostate Cancer	Y	Y	N	2021	N	Sotorasib	Locally Advanced Non-Small Cell Lung Cancer, Metastatic Non-Small Cell Lung Cancer	Eff	3.0929706716191	1.82462978417536	1.26834088744374	[DISEASE] Cancer of prostate GSE1413 [Enrichr_GeoDiseaseSig_Up]	[ADR] Poisoning (12.03.01.004) [ADReCS]	Anti-androgens (L02BB04)	Other antineoplastic agents (L01XX73)
ProstateCancer	DB06772_DB08899	DB06772	DB08899	Y	Y	N	2010	N	Cabazitaxel	Refractory, metastatic hormone-refractory Prostate cancer	Y	Y	N	2012	N	Enzalutamide	Metastatic Castration Resistant Prostate Cancer	Eff	2.18273976506828	1.26764814232609	0.915091622742189	[DISEASE] Adenocarcinoma of prostate (C0007112) [DisGeNET_curated]	[ADR] Cardiotoxicity (C0876994) [DisGeNET]	Taxanes (L01CD04)	Anti-androgens (L02BB04)
ProstateCancer	DB11901_DB06772	DB11901	DB06772	Y	Y	N	2018	N	Apalutamide	Nonmetastatic Prostate Cancer	Y	Y	N	2010	N	Cabazitaxel	Refractory, metastatic hormone-refractory Prostate cancer	Eff	2.24094511368002	1.34778106242875	0.893164051251275	[DISEASE] prostate carcinoma (EFO_0001663) [OpenTargets_GA]	[ADR] Cardiotoxicity (C0876994) [DisGeNET]	Anti-androgens (L02BB05)	Taxanes (L01CD04)
ProstateCancer	DB08916_DB11942	DB08916	DB11942	Y	Y	Y	2013	N	Afatinib	Metastatic Non-Small Cell Lung Cancer; Refractory, metastatic squamous cell Non-small cell lung cancer	Y	Y	N	2019	N	Selinexor	Refractory Multiple Myeloma	Eff	2.70886754107929	1.8230857231919	0.88578181788739	[DISEASE] Prostate carcinoma (EFO_0001663) [ThETA]	[ADR] Cardiotoxicity (C0876994) [DisGeNET]	Epidermal growth factor receptor (EGFR) tyrosine kinase inhibitors (L01EB03)	Other antineoplastic agents (L01XX66)
ProstateCancer	DB06772_DB08875	DB06772	DB08875	Y	Y	N	2010	N	Cabazitaxel	Refractory, metastatic hormone-refractory Prostate cancer	Y	Y	N	2012	N	Cabozantinib	Advanced Renal Cell Carcinoma; Hepatocellular Carcinoma; Metastatic Clear Cell Renal Cell Carcinoma; Progressive, metastatic Medullary thyroid cancer	Eff	2.25876515856754	1.38540466948023	0.873360489087314	[DISEASE] Cancer of prostate GSE1413 [Enrichr_GeoDiseaseSig_Down]	[ADR] Cardiotoxicity (C0876994) [DisGeNET]	Taxanes (L01CD04)	Other protein kinase inhibitors (L01EX07)
ProstateCancer	DB11901_DB15569	DB11901	DB15569	Y	Y	N	2018	N	Apalutamide	Nonmetastatic Prostate Cancer	Y	Y	N	2021	N	Sotorasib	Locally Advanced Non-Small Cell Lung Cancer, Metastatic Non-Small Cell Lung Cancer	Eff	2.61602905234926	1.76159225133447	0.854436801014784	[DISEASE] prostate carcinoma (EFO_0001663) [OpenTargets_GA]	[ADR] Cardiotoxicity (C0876994) [DisGeNET]	Anti-androgens (L02BB05)	Other antineoplastic agents (L01XX73)
ProstateCancer	DB08875_DB06699	DB08875	DB06699	Y	Y	N	2012	N	Cabozantinib	Advanced Renal Cell Carcinoma; Hepatocellular Carcinoma; Metastatic Clear Cell Renal Cell Carcinoma; Progressive, metastatic Medullary thyroid cancer	Y	Y	N	2008	N	Degarelix	Advanced Prostate Cancer	Eff	2.23362585411509	1.39198833927747	0.841637514837614	[DISEASE] Cancer of prostate GSE1413 [Enrichr_GeoDiseaseSig_Down]	[ADR] Cardiotoxicity (MESH:D066126) [CTD]	Other protein kinase inhibitors (L01EX07)	Other hormone antagonists and related agents (L02BX02)
ProstateCancer	DB08899_DB15133	DB08899	DB15133	Y	Y	N	2012	N	Enzalutamide	Metastatic Castration Resistant Prostate Cancer	Y	Y	N	2021	N	Tepotinib	Metastatic Non-Small Cell Lung Cancer	Eff	2.22738503255412	1.4142871288527	0.813097903701422	[DISEASE] Adenocarcinoma of prostate (C0007112) [DisGeNET_curated]	[ADR] Cardiotoxicity (MESH:D066126) [CTD]	Anti-androgens (L02BB04)	Other protein kinase inhibitors (L01EX21)
ProstateCancer	DB08875_DB11853	DB08875	DB11853	Y	Y	N	2012	N	Cabozantinib	Advanced Renal Cell Carcinoma; Hepatocellular Carcinoma; Metastatic Clear Cell Renal Cell Carcinoma; Progressive, metastatic Medullary thyroid cancer	Y	Y	N	2020	N	Relugolix	Advanced Prostate Cancer	Eff	2.22187713307407	1.4177742507111	0.804102882362965	[DISEASE] Cancer of prostate GSE1413 [Enrichr_GeoDiseaseSig_Down]	[ADR] Cardiotoxicity (MESH:D066126) [CTD]	Other protein kinase inhibitors (L01EX07)	Anti-gonadotropin-releasing hormones (H01CC54); Other hormone antagonists and related agents (L02BX04)
ProstateCancer	DB06772_DB12941	DB06772	DB12941	Y	Y	N	2010	N	Cabazitaxel	Refractory, metastatic hormone-refractory Prostate cancer	Y	Y	N	2019	N	Darolutamide	Non-mestatatic castrate-resistant prostate cancer	Eff	2.28438085681232	1.50192977560625	0.782451081206064	[DISEASE] prostate carcinoma (EFO_0001663) [OpenTargets_GA]	[ADR] Cardiotoxicity (C0876994) [DisGeNET]	Taxanes (L01CD04)	Anti-androgens (L02BB06)
SkinCancer	DB06603_DB15569	DB06603	DB15569	Y	Y	N	2015	N	Panobinostat	Refractory Multiple Myeloma	Y	Y	N	2021	N	Sotorasib	Locally Advanced Non-Small Cell Lung Cancer, Metastatic Non-Small Cell Lung Cancer	Eff	3.34211616707551	1.88390546886989	1.45821069820562	[DISEASE] melanoma (EFO_0000756) [ThETA]	[ADR] Neurotoxicity (12.03.01.011) [ADReCS]; [ADR] Neurotoxicity Syndromes (MESH:D020258) [CTD]; [ADR] Neurotoxicity Syndromes (C0235032) [DisGeNET]	Histone deacetylase (HDAC) inhibitors (L01XH03)	Other antineoplastic agents (L01XX73)
SkinCancer	DB06374_DB06603	DB06374	DB06603	Y	Y	N	2023	N	Elacestrant	Advanced Breast Cancer, Metastatic Breast Cancer	Y	Y	N	2015	N	Panobinostat	Refractory Multiple Myeloma	Eff	3.26856038761471	1.84165077360749	1.42690961400722	[DISEASE] Melanoma (MEL) [Intogen]	[ADR] Neurotoxicity (12.03.01.011) [ADReCS]	NA	Histone deacetylase (HDAC) inhibitors (L01XH03)
SkinCancer	DB11963_DB06603	DB11963	DB06603	Y	Y	N	2018	N	Dacomitinib	Metastatic Non-Small Cell Lung Cancer	Y	Y	N	2015	N	Panobinostat	Refractory Multiple Myeloma	Eff	3.3935735901776	1.96969407566453	1.42387951451306	[DISEASE] melanoma (EFO_0000756) [ThETA]	[ADR] Neurotoxicity (12.03.01.011) [ADReCS]	Epidermal growth factor receptor (EGFR) tyrosine kinase inhibitors (L01EB07)	Histone deacetylase (HDAC) inhibitors (L01XH03)
SkinCancer	DB00317_DB06603	DB00317	DB06603	Y	Y	Y	2003	Y	Gefitinib	Metastatic Non-Small Cell Lung Cancer	Y	Y	N	2015	N	Panobinostat	Refractory Multiple Myeloma	Eff	3.37270930414379	1.96319434432802	1.40951495981577	[DISEASE] melanoma (EFO_0000756) [ThETA]	[ADR] Neurotoxicity (12.03.01.011) [ADReCS]	Epidermal growth factor receptor (EGFR) tyrosine kinase inhibitors (L01EB01)	Histone deacetylase (HDAC) inhibitors (L01XH03)
SkinCancer	DB11828_DB06603	DB11828	DB06603	Y	Y	N	2017	N	Neratinib	Breast Cancer	Y	Y	N	2015	N	Panobinostat	Refractory Multiple Myeloma	Eff	3.34695883909371	1.94720217650831	1.3997566625854	[DISEASE] melanoma (EFO_0000756) [ThETA]	[ADR] Neurotoxicity (12.03.01.011) [ADReCS]	Human epidermal growth factor receptor 2 (HER2) tyrosine kinase inhibitors (L01EH02)	Histone deacetylase (HDAC) inhibitors (L01XH03)
SkinCancer	DB09330_DB06603	DB09330	DB06603	Y	Y	N	2015	N	Osimertinib	Metastatic Non-Small Cell Lung Cancer	Y	Y	N	2015	N	Panobinostat	Refractory Multiple Myeloma	Eff	3.32550132609468	1.94634637631993	1.37915494977475	[DISEASE] melanoma (EFO_0000756) [ThETA]	[ADR] Neurotoxicity (12.03.01.011) [ADReCS]	Epidermal growth factor receptor (EGFR) tyrosine kinase inhibitors (L01EB04)	Histone deacetylase (HDAC) inhibitors (L01XH03)
SkinCancer	DB00947_DB06603	DB00947	DB06603	Y	Y	N	2002	Y	Fulvestrant	Advanced or Metastatic Breast Cancer; Refractory, advanced Breast cancer; Refractory, metastatic Breast cancer	Y	Y	N	2015	N	Panobinostat	Refractory Multiple Myeloma	Eff	3.16485926002823	1.81604539238425	1.34881386764397	[DISEASE] Melanoma (MEL) [Intogen]	[ADR] Neurotoxicity (12.03.01.011) [ADReCS]	Anti-estrogens (L02BA03)	Histone deacetylase (HDAC) inhibitors (L01XH03)
SkinCancer	DB08899_DB15569	DB08899	DB15569	Y	Y	N	2012	N	Enzalutamide	Metastatic Castration Resistant Prostate Cancer	Y	Y	N	2021	N	Sotorasib	Locally Advanced Non-Small Cell Lung Cancer, Metastatic Non-Small Cell Lung Cancer	Eff	3.14932352605249	1.82879503741553	1.32052848863695	[DISEASE] melanoma (EFO_0000756) [ThETA]	[ADR] Poisoning (12.03.01.004) [ADReCS]	Anti-androgens (L02BB04)	Other antineoplastic agents (L01XX73)
SkinCancer	DB06374_DB15569	DB06374	DB15569	Y	Y	N	2023	N	Elacestrant	Advanced Breast Cancer, Metastatic Breast Cancer	Y	Y	N	2021	N	Sotorasib	Locally Advanced Non-Small Cell Lung Cancer, Metastatic Non-Small Cell Lung Cancer	Eff	3.27351833010917	1.96584722187115	1.30767110823802	[DISEASE] melanoma (EFO_0000756) [ThETA]	[ADR] Cardiotoxicity (C0876994) [DisGeNET]	NA	Other antineoplastic agents (L01XX73)
SkinCancer	DB00947_DB15569	DB00947	DB15569	Y	Y	N	2002	Y	Fulvestrant	Advanced or Metastatic Breast Cancer; Refractory, advanced Breast cancer; Refractory, metastatic Breast cancer	Y	Y	N	2021	N	Sotorasib	Locally Advanced Non-Small Cell Lung Cancer, Metastatic Non-Small Cell Lung Cancer	Eff	3.2139952952939	1.95358165704639	1.26041363824751	[DISEASE] melanoma (EFO_0000756) [ThETA]	[ADR] Cardiotoxicity (C0876994) [DisGeNET]	Anti-estrogens (L02BA03)	Other antineoplastic agents (L01XX73)
